# Prediction of high-risk liver cancer patients from their mutation profile: Benchmarking of mutation calling techniques

**DOI:** 10.1101/2021.12.17.473127

**Authors:** Sumeet Patiyal, Anjali Dhall, Gajendra P. S. Raghava

## Abstract

Identification of somatic mutations with high precision is one of the major challenges in prediction of high-risk liver-cancer patients. In the past, number of mutation calling techniques have been developed that include MuTect2, MuSE, Varscan2, and SomaticSniper. In this study, an attempt has been made to benchmark potential of these techniques in predicting prognostic biomarkers for liver cancer. Initially, we extracted somatic mutations in liver-cancer patients using VCF and MAF files from the cancer genome atlas. In terms of size, the MAF files are 42 times smaller than VCF files and containing only high-quality somatic mutations. Further, machine learning based models have been developed for predicting high-risk cancer patients using mutations obtain from different techniques. The performance of different techniques and data files have been compared based on their potential to discriminate high and low risk liver-cancer patients. Finally, univariate survival analysis revealed the prognostic role of highly mutated genes. Based on correlation analysis, we selected 80 genes negatively associated with the overall survival of the liver cancer patients. Single-gene based analysis showed that MuTect2 technique based MAF file has achieved maximum HR_LAMC3_ 9.25 with p-value 1.78E-06. Further, we developed various prediction models using selected genes for each technique, and the results indicate that MuTect2 technique based VCF files outperform all other methods with maximum AUROC of 0.72 and HR 4.50 (p-value 3.83E-15). Eventually, VCF file generated using MuTect2 technique performs better among other mutation calling techniques to explore the prognostic potential of mutations in liver cancer. We hope that our findings will provide a useful and comprehensive comparison of various mutation calling techniques for the prognostic analysis of cancer patients.
