## Supplementary Table S1, Supplementary Table S2, Supplementary Table S3 for "Prediction of high-risk liver cancer patients from their mutation profile: Benchmarking of mutation calling techniques"

### Sheet: Supplementary S1
Supplementary Table S1: Top-10 genes selected from each technique for VCF and MAF File
	File Type	Mutect2				Muse				Varscan2				SomaticSniper
		Gene	Correlation	P-value		Gene	Correlation	P-value		Gene	Correlation	P-value		Gene	Correlation	P-value
	VCF	CACNG7	-0.14521	0.00288909		ZNF521	-0.169753	0.00048349		LINC00972	-0.178262	0.000244984		NOMO3	-0.134265	0.00591259
		DNAJC9-AS1	-0.139462	0.00423399		LINC00972	-0.164811	0.00070738		BRSK2	-0.171431	0.00042387		LOC100287329	-0.131559	0.00700452
		WIZ	-0.138736	0.00443914		PAX7	-0.163522	0.00077984		OR5AS1	-0.159033	0.00108921		NR2C2AP	-0.126721	0.00941428
		TYK2	-0.138264	0.00457736		TAS1R2	-0.157184	0.00124682		PDE11A	-0.158995	0.00109223		ATG9B	-0.123252	0.0115696
		PIGO	-0.129885	0.00776749		CLMP	-0.154893	0.0014711		ADGRF4	-0.152799	0.00170792		CLK2	-0.122712	0.0119417
		LINC00304	-0.125348	0.0102204		SNTG1	-0.154145	0.00155196		LOC100420587	-0.148077	0.00237546		OR6C76	-0.12263	0.0119995
		MGAT4EP	-0.1251	0.0103724		DHX8	-0.150046	0.00207249		SPDYA	-0.147236	0.00251678		FAM187B	-0.120575	0.0135204
		S100A12	-0.125005	0.010431		CNTN5	-0.145713	0.0027922		LOC101929073	-0.145773	0.00278087		HAUS5	-0.119113	0.0147044
		SNHG10	-0.122091	0.0123829		LINC02210-CRHR1	-0.145123	0.00290605		FAM160A2	-0.143452	0.00325208		CLDN20	-0.11054	0.0236438
		OR52B6	-0.121645	0.0127087		BIRC6	-0.142481	0.00346994		TM4SF18	-0.143194	0.00330873		P4HTM	-0.108267	0.0266873
	MAF	Mutect2				Muse				Varscan2				SomaticSniper
		Gene	Correlation	P-value		Gene	Correlation	P-value		Gene	Correlation	P-value		Gene	Correlation	P-value
		TP53	-0.136949	0.00565075		PCDH15	-0.134907	0.00661522		TP53	-0.150407	0.00234741		PCDH15	-0.143105	0.00394757
		PCDH15	-0.134444	0.00660141		EVC2	-0.120789	0.015132		PCDH15	-0.131425	0.00793626		KIF26B	-0.137394	0.00567226
		EVC2	-0.132473	0.00744772		BRINP2	-0.119971	0.015838		XIRP2	-0.11982	0.015582		EPHA3	-0.118642	0.0170459
		LAMC3	-0.1201	0.0153394		CAD	-0.114957	0.0208267		BRINP2	-0.119778	0.015619		EVC2	-0.11784	0.0178135
		NYNRIN	-0.119799	0.0156003		TG	-0.112842	0.0233093		KIAA2026	-0.119499	0.015864		KTN1	-0.116208	0.0194688
		BRINP2	-0.119778	0.015619		SIPA1L3	-0.110664	0.0261312		TG	-0.112651	0.0230328		TG	-0.11489	0.0209017
		LRP1B	-0.113728	0.0217458		CSMD3	-0.110449	0.0264241		ALPP	-0.112342	0.0234137		TP53	-0.114603	0.0212255
		SUPT20H	-0.113467	0.0220516		ITGB8	-0.110397	0.0264956		CAD	-0.11218	0.0236148		CAD	-0.111823	0.0245952
		KIAA2026	-0.112652	0.0230308		ARHGEF11	-0.11025	0.026699		SYDE1	-0.112021	0.0238144		TOP2A	-0.111786	0.0246431
		TG	-0.112651	0.0230328		TBX3	-0.108678	0.0289544		PLCB1	-0.111379	0.0246357		KIAA2026	-0.111365	0.0251919

### Sheet: Supplementary S2
Supplementary Table S2: Performance of various regressors on top-10 genes from VCF and MAF file extracted using MuTect2, MuSE, Varscan2 and SomaticSniper
		File Type	MuTect2
			Regressor	MAE	RMSE	R2	HR	p-value	R	p-value
		VCF	DTR	12.5209	19.5808	0.321156	4.50141	3.82695e-15	0.566706	6.99546e-37
			RFR	14.0168	19.9127	0.297948	4.28841	1.47429e-14	0.550057	1.98826e-34
			LR	17.1707	22.5767	0.0975331	2.85925	1.64626e-09	0.312303	6.5785e-11
			LAS	17.5718	23.0903	0.0560123	1.8418	0.000243243	0.264669	3.94653e-08
			RID	17.1666	22.5768	0.0975255	2.85925	1.64626e-09	0.312297	6.58392e-11
			ENT	17.6275	23.1084	0.0545304	1.71805	0.00113444	0.279077	6.46093e-09
			SVR	16.1878	23.7308	0.00290744	2.86187	1.71748e-09	0.350276	1.64469e-13
			MuSE
			Regressor	MAE	RMSE	R2	HR	p-value	R	p-value
			DTR	13.877	20.3831	0.264388	2.74923	8.15975e-09	0.514187	1.38381e-29
			RFR	14.8351	20.5831	0.24988	2.62343	5.84841e-08	0.502001	4.56316e-28
			LR	16.8826	22.1243	0.13334	2.30994	1.18699e-06	0.365158	1.24636e-14
			LAS	17.5302	22.9985	0.063501	1.80053	0.00058526	0.304666	1.98965e-10
			RID	16.8832	22.1246	0.133316	2.30994	1.18699e-06	0.365147	1.24883e-14
			ENT	17.6301	23.1065	0.0546856	2.17766	6.38649e-06	0.330558	4.09365e-12
			SVR	15.5402	22.6823	0.0890778	2.48971	1.62722e-07	0.431826	2.0404e-20
			Varscan2
			Regressor	MAE	RMSE	R2	HR	p-value	R	p-value
			DTR	14.5655	20.7833	0.235218	2.68692	1.50609e-08	0.484992	4.77478e-26
			RFR	15.164	20.8872	0.227549	2.56365	6.2745e-08	0.477711	3.23323e-25
			LR	17.2543	22.5382	0.100609	2.29671	1.70889e-06	0.317189	3.18648e-11
			LAS	17.9306	23.2812	0.0403348	1.89265	0.000140952	0.214684	9.51966e-06
			RID	17.2601	22.5391	0.100536	2.29671	1.70889e-06	0.317115	3.22158e-11
			ENT	17.8999	23.2654	0.0416351	1.96587	5.04975e-05	0.226332	2.9494e-06
			SVR	15.849	23.4162	0.0291742	2.1696	4.29491e-06	0.387731	1.9116e-16
			SomaticSniper
			Regressor	MAE	RMSE	R2	HR	p-value	R	p-value
			DTR	15.7574	21.8154	0.15737	2.11779	6.2423e-06	0.396699	3.31722e-17
			RFR	16.4334	21.9544	0.1466	2.08877	1.01535e-05	0.385809	2.76326e-16
			LR	17.5242	22.8302	0.0771578	2.02526	2.12453e-05	0.277773	7.64376e-09
			LAS	17.9668	23.4809	0.0237971	1.51208	0.0145479	0.184591	0.000147439
			RID	17.5197	22.8312	0.0770736	2.02526	2.12453e-05	0.277677	7.73904e-09
			ENT	17.9963	23.4792	0.0239391	1.96214	5.37422e-05	0.224974	3.39221e-06
			SVR	16.1865	23.8263	-0.00513156	1.95719	5.75058e-05	0.308514	1.14368e-10
		MAF	MuTect2
			Regressor	MAE	RMSE	R2	HR	p-value	R	p-value
			DTR	16.4676	22.1564	0.136509	1.92544	0.000131455	0.369471	1.30636e-14
			RFR	16.6524	22.176	0.13498	1.92544	0.000131455	0.367702	1.78148e-14
			LR	17.1894	22.4973	0.109737	1.92544	0.000131455	0.331266	7.03036e-12
			LAS	18.1693	23.7153	0.0107273	1.48222	0.035984	0.136949	0.00565075
			RID	17.1633	22.5016	0.109396	1.92544	0.000131455	0.33108	7.23308e-12
			ENT	18.1755	23.7141	0.010828	1.82307	0.000445666	0.194292	7.97013e-05
			SVR	16.0805	23.6985	0.0121321	1.92544	0.000131455	0.350946	3.06534e-13
			MuSE
			Regressor	MAE	RMSE	R2	HR	p-value	R	p-value
			DTR	16.8877	22.4801	0.116709	2.46917	9.64292e-07	0.341628	1.67897e-12
			RFR	17.0517	22.4989	0.115232	2.46917	9.64292e-07	0.340049	2.15419e-12
			LR	17.4888	22.7556	0.0949314	2.46917	9.64292e-07	0.308109	2.47813e-10
			LAS	18.3634	23.9192	0	nan	nan	nan	1
			RID	17.4472	22.7614	0.094466	2.46917	9.64292e-07	0.307878	2.55956e-10
			ENT	18.3225	23.8685	0.00423322	1.71801	0.00931958	0.180496	0.000265649
			SVR	16.3721	24.0663	-0.0123353	2.46917	9.64292e-07	0.323804	2.58048e-11
			Varscan2
			Regressor	MAE	RMSE	R2	HR	p-value	R	p-value
			DTR	16.5299	22.2613	0.128317	1.54784	0.0125395	0.358214	9.10856e-14
			RFR	16.7868	22.2887	0.126168	1.54784	0.0125395	0.355928	1.33862e-13
			LR	16.9436	22.4427	0.114049	1.54784	0.0125395	0.337711	2.58201e-12
			LAS	18.1153	23.6624	0.0151401	1.45861	0.0349963	0.151067	0.0022443
			RID	16.9151	22.4495	0.113515	1.54784	0.0125395	0.337384	2.71829e-12
			ENT	18.1462	23.6839	0.0133445	1.43748	0.0396421	0.199852	4.897e-05
			SVR	16.2416	23.7669	0.00642179	1.54784	0.0125395	0.335653	3.56431e-12
			SomaticSniper
			Regressor	MAE	RMSE	R2	HR	p-value	R	p-value
			DTR	16.7169	22.2561	0.109705	1.95591	0.000173052	0.331218	8.46077e-12
			RFR	16.8909	22.2721	0.108426	1.95591	0.000173052	0.329505	1.0976e-11
			LR	17.1898	22.4627	0.0931056	1.95591	0.000173052	0.305132	3.75025e-10
			LAS	18.097	23.5507	0.00311856	1.6264	0.0120387	0.114603	0.0212255
			RID	17.1515	22.4678	0.092688	1.95591	0.000173052	0.304927	3.8583e-10
			ENT	18.0744	23.5282	0.0050297	1.83985	0.000876216	0.150083	0.00249101
			SVR	16.1219	23.6935	-0.00900511	1.95591	0.000173052	0.309969	1.90859e-10

### Sheet: Supplementary S3
	Supplementary Table S3: Performance of various classifiers on top-10 genes from VCF and MAF file extracted using MuTect2, MuSE, Varscan2 and SomaticSniper
	File Type	MuTect2
		Name	Training Dataset													Validation Dataset
	VCF		Threshold	TP	FP	TN	FN	Sensitivity	Specificity	FPR	Accuracy	AUROC	F1	Kappa	MCC	TP	FP	TN	FN	Sensitivity	Specificity	FPR	Accuracy	AUROC	F1	Kappa	MCC
		DT	0.4	87	81	86	80	52.096	51.497	48.503	51.796	0.538	0.519	0.036	0.036	22	13	29	20	52.381	69.048	30.952	60.714	0.555	0.571	0.214	0.217
		RF	0.43	96	72	95	71	57.485	56.886	43.114	57.186	0.58	0.573	0.144	0.144	23	16	26	19	54.762	61.905	38.095	58.333	0.563	0.568	0.167	0.167
		LR	0.47	95	76	91	72	56.886	54.491	45.509	55.689	0.604	0.562	0.114	0.114	28	15	27	14	66.667	64.286	35.714	65.476	0.733	0.659	0.31	0.31
		XGB	0.42	95	69	98	72	56.886	58.683	41.317	57.784	0.573	0.574	0.156	0.156	21	14	28	21	50	66.667	33.333	58.333	0.573	0.545	0.167	0.169
		KN	0.6	81	62	105	86	48.503	62.874	37.126	55.689	0.557	0.523	0.114	0.115	21	23	19	21	50	45.238	54.762	47.619	0.476	0.488	-0.048	-0.048
		GNB	0.03	95	63	104	72	56.886	62.275	37.725	59.581	0.605	0.585	0.192	0.192	31	17	25	11	73.81	59.524	40.476	66.667	0.707	0.689	0.333	0.337
		ET	0.44	94	73	94	73	56.287	56.287	43.713	56.287	0.582	0.563	0.126	0.126	22	14	28	20	52.381	66.667	33.333	59.524	0.551	0.564	0.19	0.192
		SVC	0.48	118	47	120	49	70.06	71.86	28.94	71.26	0.72	0.71	0.41	0.42	29	14	28	13	69.05	66.67	33.33	67.86	0.69	0.68	0.36	0.36
		MuSE
		Name	Training Dataset													Validation Dataset
			Threshold	TP	FP	TN	FN	Sensitivity	Specificity	FPR	Accuracy	AUROC	F1	Kappa	MCC	TP	FP	TN	FN	Sensitivity	Specificity	FPR	Accuracy	AUROC	F1	Kappa	MCC
		DT	0.4	97	70	97	70	58.084	58.084	41.916	58.084	0.584	0.581	0.162	0.162	26	16	26	16	61.905	61.905	38.095	61.905	0.67	0.619	0.238	0.238
		RF	0.43	97	71	96	70	58.084	57.485	42.515	57.784	0.599	0.579	0.156	0.156	27	17	25	15	64.286	59.524	40.476	61.905	0.694	0.628	0.238	0.238
		LR	0.45	104	63	104	63	62.275	62.275	37.725	62.275	0.663	0.623	0.246	0.246	26	17	25	16	61.905	59.524	40.476	60.714	0.666	0.612	0.214	0.214
		XGB	0.48	96	69	98	71	57.485	58.683	41.317	58.084	0.597	0.578	0.162	0.162	27	16	26	15	64.286	61.905	38.095	63.095	0.688	0.635	0.262	0.262
		KN	0.6	88	77	90	79	52.695	53.892	46.108	53.293	0.563	0.53	0.066	0.066	19	12	30	23	45.238	71.429	28.571	58.333	0.649	0.521	0.167	0.173
		GNB	0.02	106	60	107	61	63.473	64.072	35.928	63.772	0.658	0.637	0.275	0.275	30	20	22	12	71.429	52.381	47.619	61.905	0.683	0.652	0.238	0.243
		ET	0.42	94	70	97	73	56.287	58.084	41.916	57.186	0.592	0.568	0.144	0.144	27	16	26	15	64.286	61.905	38.095	63.095	0.67	0.635	0.262	0.262
		SVC	0.53	102	68	99	65	61.078	59.281	40.719	60.18	0.593	0.605	0.204	0.204	28	17	25	14	66.667	59.524	40.476	63.095	0.697	0.644	0.262	0.263
		Varscan2
		Name	Training Dataset													Validation Dataset
			Threshold	TP	FP	TN	FN	Sensitivity	Specificity	FPR	Accuracy	AUROC	F1	Kappa	MCC	TP	FP	TN	FN	Sensitivity	Specificity	FPR	Accuracy	AUROC	F1	Kappa	MCC
		DT	0.36	102	79	88	65	61.078	52.695	47.305	56.886	0.643	0.586	0.138	0.138	32	28	14	10	76.19	33.333	66.667	54.762	0.601	0.627	0.095	0.105
		RF	0.37	100	50	117	67	59.88	70.06	29.94	64.97	0.675	0.631	0.299	0.301	29	28	14	13	69.048	33.333	66.667	51.19	0.604	0.586	0.024	0.025
		LR	0.41	114	74	93	53	68.263	55.689	44.311	61.976	0.683	0.642	0.24	0.241	34	41	1	8	80.952	2.381	97.619	41.667	0.566	0.581	-0.167	-0.269
		XGB	0.37	102	57	110	65	61.078	65.868	34.132	63.473	0.672	0.626	0.269	0.27	32	29	13	10	76.19	30.952	69.048	53.571	0.614	0.621	0.071	0.08
		KN	0.6	92	83	84	75	55.09	50.299	49.701	52.695	0.538	0.538	0.054	0.054	17	17	25	25	40.476	59.524	40.476	50	0.479	0.447	0	0
		GNB	0.01	64	13	154	103	38.323	92.216	7.784	65.269	0.683	0.525	0.305	0.363	11	5	37	31	26.19	88.095	11.905	57.143	0.713	0.379	0.143	0.182
		ET	0.36	110	81	86	57	65.868	51.497	48.503	58.683	0.68	0.615	0.174	0.175	32	29	13	10	76.19	30.952	69.048	53.571	0.598	0.621	0.071	0.08
		SVC	0.42	104	49	118	63	62.275	70.659	29.341	66.467	0.676	0.65	0.329	0.331	30	16	26	12	71.429	61.905	38.095	66.667	0.642	0.682	0.333	0.335
		SomaticSniper
		Name	Training Dataset													Validation Dataset
			Threshold	TP	FP	TN	FN	Sensitivity	Specificity	FPR	Accuracy	AUROC	F1	Kappa	MCC	TP	FP	TN	FN	Sensitivity	Specificity	FPR	Accuracy	AUROC	F1	Kappa	MCC
		DT	0.4	86	71	96	81	51.497	57.485	42.515	54.491	0.56	0.531	0.09	0.09	35	37	5	7	83.333	11.905	88.095	47.619	0.598	0.614	-0.048	-0.068
		RF	0.4	93	69	98	74	55.689	58.683	41.317	57.186	0.585	0.565	0.144	0.144	16	7	35	26	38.095	83.333	16.667	60.714	0.583	0.492	0.214	0.24
		LR	0.42	101	65	102	66	60.479	61.078	38.922	60.778	0.625	0.607	0.216	0.216	22	10	32	20	52.381	76.19	23.81	64.286	0.648	0.595	0.286	0.294
		XGB	0.4	100	77	90	67	59.88	53.892	46.108	56.886	0.592	0.581	0.138	0.138	40	40	2	2	95.238	4.762	95.238	50	0.657	0.656	0	0
		KN	0.6	103	98	69	64	61.677	41.317	58.683	51.497	0.541	0.56	0.03	0.031	26	32	10	16	61.905	23.81	76.19	42.857	0.455	0.52	-0.143	-0.155
		GNB	0.01	66	35	132	101	39.521	79.042	20.958	59.281	0.613	0.493	0.186	0.202	16	6	36	26	38.095	85.714	14.286	61.905	0.656	0.5	0.238	0.271
		ET	0.4	93	71	96	74	55.689	57.485	42.515	56.587	0.586	0.562	0.132	0.132	35	37	5	7	83.333	11.905	88.095	47.619	0.592	0.614	-0.048	-0.068
		SVC	0.44	101	83	84	66	60.479	50.299	49.701	55.389	0.575	0.575	0.108	0.108	42	42	0	0	100	0	100	50	0.595	0.667	0	0
	MAF	MuTect2
		Name	Training Dataset													Validation Dataset
			Threshold	TP	FP	TN	FN	Sensitivity	Specificity	FPR	Accuracy	AUROC	F1	Kappa	MCC	TP	FP	TN	FN	Sensitivity	Specificity	FPR	Accuracy	AUROC	F1	Kappa	MCC
		DT	0.41	92	77	86	70	56.79	52.761	47.239	54.769	0.558	0.556	0.095	0.096	25	15	26	16	60.976	63.415	36.585	62.195	0.668	0.617	0.244	0.244
		RF	0.44	81	53	110	81	50	67.485	32.515	58.769	0.57	0.547	0.175	0.178	25	15	26	16	60.976	63.415	36.585	62.195	0.663	0.617	0.244	0.244
		LR	0.43	102	75	88	60	62.963	53.988	46.012	58.462	0.611	0.602	0.169	0.17	41	41	0	0	100	0	100	50	0.679	0.667	0	0
		XGB	0.42	97	75	88	65	59.877	53.988	46.012	56.923	0.574	0.581	0.139	0.139	41	41	0	0	100	0	100	50	0.655	0.667	0	0
		KN	0.6	73	66	97	89	45.062	59.509	40.491	52.308	0.525	0.485	0.046	0.046	15	5	36	26	36.585	87.805	12.195	62.195	0.613	0.492	0.244	0.284
		GNB	0.99	32	3	160	130	19.753	98.16	1.84	59.077	0.626	0.325	0.18	0.289	12	3	38	29	29.268	92.683	7.317	60.976	0.689	0.429	0.22	0.284
		ET	0.41	94	77	86	68	58.025	52.761	47.239	55.385	0.567	0.565	0.108	0.108	25	15	26	16	60.976	63.415	36.585	62.195	0.669	0.617	0.244	0.244
		SVC	0.45	81	62	101	81	50	61.963	38.037	56	0.568	0.531	0.12	0.121	23	9	32	18	56.098	78.049	21.951	67.073	0.648	0.63	0.341	0.35
		MuSE
		Name	Training Dataset													Validation Dataset
			Threshold	TP	FP	TN	FN	Sensitivity	Specificity	FPR	Accuracy	AUROC	F1	Kappa	MCC	TP	FP	TN	FN	Sensitivity	Specificity	FPR	Accuracy	AUROC	F1	Kappa	MCC
		DT	0.41	94	75	86	68	58.025	53.416	46.584	55.728	0.603	0.568	0.114	0.115	12	10	31	28	30	75.61	24.39	53.086	0.507	0.387	0.056	0.063
		RF	0.43	73	49	112	89	45.062	69.565	30.435	57.276	0.59	0.514	0.146	0.151	12	10	31	28	30	75.61	24.39	53.086	0.504	0.387	0.056	0.063
		LR	0.44	92	77	84	70	56.79	52.174	47.826	54.489	0.589	0.556	0.09	0.09	12	10	31	28	30	75.61	24.39	53.086	0.508	0.387	0.056	0.063
		XGB	0.42	93	75	86	69	57.407	53.416	46.584	55.418	0.612	0.564	0.108	0.108	12	10	31	28	30	75.61	24.39	53.086	0.515	0.387	0.056	0.063
		KN	0.4	94	73	88	68	58.025	54.658	45.342	56.347	0.567	0.571	0.127	0.127	8	6	35	32	20	85.366	14.634	53.086	0.518	0.296	0.054	0.071
		GNB	0.99	39	8	153	123	24.074	95.031	4.969	59.443	0.615	0.373	0.191	0.271	6	5	36	34	15	87.805	12.195	51.852	0.514	0.235	0.028	0.041
		ET	0.41	94	75	86	68	58.025	53.416	46.584	55.728	0.603	0.568	0.114	0.115	12	10	31	28	30	75.61	24.39	53.086	0.506	0.387	0.056	0.063
		SVC	0.44	77	52	109	85	47.531	67.702	32.298	57.585	0.6	0.529	0.152	0.156	12	10	31	28	30	75.61	24.39	53.086	0.528	0.387	0.056	0.063
		Varscan2
		Name	Training Dataset													Validation Dataset
			Threshold	TP	FP	TN	FN	Sensitivity	Specificity	FPR	Accuracy	AUROC	F1	Kappa	MCC	TP	FP	TN	FN	Sensitivity	Specificity	FPR	Accuracy	AUROC	F1	Kappa	MCC
		DT	0.4	95	74	89	67	58.642	54.601	45.399	56.615	0.591	0.574	0.132	0.133	17	9	32	24	41.463	78.049	21.951	59.756	0.57	0.507	0.195	0.21
		RF	0.4	96	72	91	66	59.259	55.828	44.172	57.538	0.611	0.582	0.151	0.151	16	9	32	25	39.024	78.049	21.951	58.537	0.553	0.485	0.171	0.185
		LR	0.43	93	59	104	69	57.407	63.804	36.196	60.615	0.632	0.592	0.212	0.213	20	9	32	21	48.78	78.049	21.951	63.415	0.633	0.571	0.268	0.281
		XGB	0.4	89	56	107	73	54.938	65.644	34.356	60.308	0.612	0.58	0.206	0.207	17	9	32	24	41.463	78.049	21.951	59.756	0.57	0.507	0.195	0.21
		KN	0.4	121	114	49	41	74.691	30.061	69.939	52.308	0.575	0.61	0.047	0.053	17	9	32	24	41.463	78.049	21.951	59.756	0.585	0.507	0.195	0.21
		GNB	0.99	27	4	159	135	16.667	97.546	2.454	57.231	0.635	0.28	0.142	0.242	2	2	39	39	4.878	95.122	4.878	50	0.648	0.089	0	0
		ET	0.4	97	74	89	65	59.877	54.601	45.399	57.231	0.603	0.583	0.145	0.145	16	9	32	25	39.024	78.049	21.951	58.537	0.551	0.485	0.171	0.185
		SVC	0.47	90	57	106	72	55.556	65.031	34.969	60.308	0.59	0.583	0.206	0.207	17	9	32	24	41.463	78.049	21.951	59.756	0.622	0.507	0.195	0.21
		SomaticSniper
		Name	Training Dataset													Validation Dataset
			Threshold	TP	FP	TN	FN	Sensitivity	Specificity	FPR	Accuracy	AUROC	F1	Kappa	MCC	TP	FP	TN	FN	Sensitivity	Specificity	FPR	Accuracy	AUROC	F1	Kappa	MCC
		DT	0.42	83	61	100	79	51.235	62.112	37.888	56.656	0.568	0.542	0.133	0.134	16	8	33	24	40	80.488	19.512	60.494	0.576	0.5	0.206	0.224
		RF	0.42	100	85	76	62	61.728	47.205	52.795	54.489	0.58	0.576	0.089	0.09	17	8	33	23	42.5	80.488	19.512	61.728	0.598	0.523	0.231	0.249
		LR	0.44	89	62	99	73	54.938	61.491	38.509	58.204	0.6	0.569	0.164	0.165	18	8	33	22	45	80.488	19.512	62.963	0.636	0.545	0.256	0.273
		XGB	0.44	81	61	100	81	50	62.112	37.888	56.037	0.564	0.533	0.121	0.122	15	8	33	25	37.5	80.488	19.512	59.259	0.57	0.476	0.181	0.199
		KN	0.4	100	87	74	62	61.728	45.963	54.037	53.87	0.569	0.573	0.077	0.078	14	8	33	26	35	80.488	19.512	58.025	0.613	0.452	0.156	0.174
		GNB	0.54	39	11	150	123	24.074	93.168	6.832	58.514	0.577	0.368	0.172	0.238	11	2	39	29	27.5	95.122	4.878	61.728	0.642	0.415	0.228	0.308
		ET	0.42	83	61	100	79	51.235	62.112	37.888	56.656	0.568	0.542	0.133	0.134	17	8	33	23	42.5	80.488	19.512	61.728	0.597	0.523	0.231	0.249
		SVC	0.43	104	88	73	58	64.198	45.342	54.658	54.799	0.58	0.588	0.095	0.097	17	8	33	23	42.5	80.488	19.512	61.728	0.61	0.523	0.231	0.249
